# A red herring in zebrafish genetics: allele-specific gene expression can underlie altered transcript abundance in zebrafish mutants

**DOI:** 10.1101/2021.08.06.455380

**Authors:** Richard J White, Eirinn Mackay, Stephen W Wilson, Elisabeth M Busch-Nentwich

## Abstract

In model organisms, RNA sequencing is frequently used to assess the effect of genetic mutations on cellular and developmental processes. Typically, animals heterozygous for a mutation are crossed to produce offspring with different genotypes. Resultant embryos are grouped by genotype to compare homozygous mutant embryos to heterozygous and wild-type siblings. Genes that are differentially expressed between the groups are assumed to reveal insights into the pathways affected by the mutation.

Here we show that in zebrafish, differentially expressed genes are often overrepresented on the same chromosome as the mutation due to different levels of expression of alleles from different genetic backgrounds. Using an incross of haplotype-resolved wild-type fish, we found evidence of widespread allele-specific expression, which appears as differential expression when comparing embryos homozygous for a region of the genome to their siblings. When analysing mutant transcriptomes, this means that differentially expressed genes on the same chromosome as a mutation of interest may not be caused by that mutation.

Typically, the genomic location of a differentially expressed gene is not considered when interpreting its importance with respect to the phenotype. This could lead to pathways being erroneously implicated or overlooked due to the noise of spurious differentially expressed genes on the same chromosome as the mutation. These observations have implications for the interpretation of RNA-seq experiments involving outbred animals and non-inbred model organisms.
