## Supplemental Table 2 for "A red herring in zebrafish genetics: allele-specific gene expression can underlie altered transcript abundance in zebrafish mutants"

### Sheet: chr9-cryg-sig_genes-counts
Expt	Num-gcrystallin	Num-others
zmp_ph114	13	13
zmp_ph184	25	10
zmp_ph204	11	4
zmp_ph205	29	26
zmp_ph25	20	17
zmp_ph44	15	11
zmp_ph87	26	10

### Sheet: chr9-enrichment-sig_genes
Expt	Chr	Region start	Region end	3' end position	3' end strand	Gene ID	Gene name	Gene description
zmp_ph114	9	13117801	13118525	13118516,13118525	1	ENSDARG00000020057	bmpr2b	bone morphogenetic protein receptor, type II b (serine/threonine kinase) [Source:ZFIN;Acc:ZDB-GENE-070618-2]
zmp_ph114	9	1372501	1373278	1373278	1	ENSDARG00000076718	prkra	protein kinase, interferon-inducible double stranded RNA dependent activator [Source:ZFIN;Acc:ZDB-GENE-050309-206]
zmp_ph114	9	22017701	22018301	22018301	1	ENSDARG00000040738	zgc:153846	zgc:153846 [Source:ZFIN;Acc:ZDB-GENE-060929-898]
zmp_ph114	9	22098690	22099400	22098690	-1	ENSDARG00000069827	CR391987.1	-
zmp_ph114	9	22121722	22122400	22121762,22121722	-1	ENSDARG00000073750	crygm2d9	crystallin, gamma M2d9 [Source:ZFIN;Acc:ZDB-GENE-081105-81]
zmp_ph114	9	22128508	22128900	22128508	-1	ENSDARG00000069817	crygm2d8	crystallin, gamma M2d8 [Source:ZFIN;Acc:ZDB-GENE-040718-321]
zmp_ph114	9	22157473	22158200	22157473	-1	ENSDARG00000076790	crygm2d16	crystallin, gamma M2d16 [Source:ZFIN;Acc:ZDB-GENE-071004-53]
zmp_ph114	9	22187195	22187800	22187195	-1	ENSDARG00000109861	crygm2d17	crystallin, gamma M2d17 [Source:ZFIN;Acc:ZDB-GENE-070720-9]
zmp_ph114	9	22212352	22212700	22212352	-1	ENSDARG00000091148	crygm2d20	crystallin, gamma M2d20 [Source:ZFIN;Acc:ZDB-GENE-070424-32]
zmp_ph114	9	22231976	22232600	22231976	-1	ENSDARG00000069792	crygm2d5	crystallin, gamma M2d5 [Source:ZFIN;Acc:ZDB-GENE-060918-4]
zmp_ph114	9	22239121	22239800	22239121	-1	ENSDARG00000115701	crygm2d9	crystallin, gamma M2d9 [Source:ZFIN;Acc:ZDB-GENE-081105-81]
zmp_ph114	9	22244640	22245300	22244640	-1	ENSDARG00000087164	crygm2d4	crystallin, gamma M2d4 [Source:ZFIN;Acc:ZDB-GENE-060918-3]
zmp_ph114	9	22280690	22281400	22280690	-1	ENSDARG00000088823	crygm2d3	crystallin, gamma M2d3 [Source:ZFIN;Acc:ZDB-GENE-060918-2]
zmp_ph114	9	22298409	22299100	22298483	-1	ENSDARG00000086658	crygm2d21	crystallin, gamma M2d21 [Source:ZFIN;Acc:ZDB-GENE-081105-133]
zmp_ph114	9	22309923	22310700	22309981	-1	ENSDARG00000087765	crygm2d10	crystallin, gamma M2d10 [Source:ZFIN;Acc:ZDB-GENE-071004-96]
zmp_ph114	9	22317603	22318300	22317603	-1	ENSDARG00000086917	crygm2d2	crystallin, gamma M2d2 [Source:ZFIN;Acc:ZDB-GENE-060918-1]
zmp_ph114	9	22338656	22339300	22338656	-1	ENSDARG00000087324	crygm2d1	crystallin, gamma M2d1 [Source:ZFIN;Acc:ZDB-GENE-050522-395]
zmp_ph114	9	24214660	24215200	24214660	-1	ENSDARG00000004692	nabp1a	nucleic acid binding protein 1a [Source:ZFIN;Acc:ZDB-GENE-041212-71]
zmp_ph114	9	42652336	42653700	42653045,42653190,42652703,42652336,42653360,42652341,42653346	-1	ENSDARG00000031678	col5a2a	collagen, type V, alpha 2a [Source:ZFIN;Acc:ZDB-GENE-030616-13]
zmp_ph114	9	45843001	45843475	45843475	1	ENSDARG00000078266	twist2	twist2 [Source:ZFIN;Acc:ZDB-GENE-980526-235]
zmp_ph114	9	46369125	46369800	46369534	-1	ENSDARG00000060671	lct	lactase [Source:ZFIN;Acc:ZDB-GENE-081104-434]
zmp_ph114	9	5344218	5344700	5344268	-1	ENSDARG00000059209	abhd13	abhydrolase domain containing 13 [Source:ZFIN;Acc:ZDB-GENE-051120-54]
zmp_ph114	9	56228401	56228600	56226200	-1	ENSDARG00000053365	rpl31	ribosomal protein L31 [Source:ZFIN;Acc:ZDB-GENE-060331-121]
zmp_ph114	9	5891401	5892075	5892075	1	ENSDARG00000022261	pdzk1	PDZ domain containing 1 [Source:ZFIN;Acc:ZDB-GENE-031222-1]
zmp_ph114	9	6372154	6372500	6372154	-1	ENSDARG00000056087	ecrg4a	esophageal cancer related gene 4a [Source:ZFIN;Acc:ZDB-GENE-050417-189]
zmp_ph114	9	6601301	6601984	6601627,6601984	1	ENSDARG00000042018	fhl2a	four and a half LIM domains 2a [Source:ZFIN;Acc:ZDB-GENE-040808-49]
zmp_ph184	9	11554362	11554600	11554362,11554405	-1	ENSDARG00000041925	cryba2b	crystallin, beta A2b [Source:ZFIN;Acc:ZDB-GENE-040718-324]
zmp_ph184	9	11555301	11555500	11554362,11554406	-1	ENSDARG00000041925	cryba2b	crystallin, beta A2b [Source:ZFIN;Acc:ZDB-GENE-040718-324]
zmp_ph184	9	22004401	22004834	22004834	1	ENSDARG00000093318	si:dkey-57a22.15	si:dkey-57a22.15 [Source:ZFIN;Acc:ZDB-GENE-081104-427]
zmp_ph184	9	22091163	22091500	22091163	-1	ENSDARG00000057460	crygm2d13	crystallin, gamma M2d13 [Source:ZFIN;Acc:ZDB-GENE-040718-105]
zmp_ph184	9	22091601	22092000	22091163	-1	ENSDARG00000057460	crygm2d13	crystallin, gamma M2d13 [Source:ZFIN;Acc:ZDB-GENE-040718-105]
zmp_ph184	9	22098691	22099400	22098691	-1	ENSDARG00000069827	CR391987.1	-
zmp_ph184	9	22116606	22117300	22116606	-1	ENSDARG00000069826	crygm2d15	crystallin, gamma M2d15 [Source:ZFIN;Acc:ZDB-GENE-040718-322]
zmp_ph184	9	22121762	22122400	22121762	-1	ENSDARG00000073750	crygm2d9	crystallin, gamma M2d9 [Source:ZFIN;Acc:ZDB-GENE-081105-81]
zmp_ph184	9	22127201	22127500	22127117	-1	ENSDARG00000069817	crygm2d8	crystallin, gamma M2d8 [Source:ZFIN;Acc:ZDB-GENE-040718-321]
zmp_ph184	9	22128508	22128900	22128508	-1	ENSDARG00000069817	crygm2d8	crystallin, gamma M2d8 [Source:ZFIN;Acc:ZDB-GENE-040718-321]
zmp_ph184	9	22129301	22129600	22128508	-1	ENSDARG00000069817	crygm2d8	crystallin, gamma M2d8 [Source:ZFIN;Acc:ZDB-GENE-040718-321]
zmp_ph184	9	22134739	22135500	22134739	-1	ENSDARG00000116164	crygm2d8	crystallin, gamma M2d8 [Source:ZFIN;Acc:ZDB-GENE-040718-321]
zmp_ph184	9	22146469	22146900	22146542,22146469	-1	ENSDARG00000087301	crygm2d14	crystallin, gamma M2d14 [Source:ZFIN;Acc:ZDB-GENE-070822-20]
zmp_ph184	9	22147001	22147300	22146542	-1	ENSDARG00000087301	crygm2d14	crystallin, gamma M2d14 [Source:ZFIN;Acc:ZDB-GENE-070822-20]
zmp_ph184	9	22157473	22158100	22157473	-1	ENSDARG00000076790	crygm2d16	crystallin, gamma M2d16 [Source:ZFIN;Acc:ZDB-GENE-071004-53]
zmp_ph184	9	22181423	22181800	22181475,22181423	-1	ENSDARG00000073874	crygm2d6	crystallin, gamma M2d6 [Source:ZFIN;Acc:ZDB-GENE-040625-145]
zmp_ph184	9	22187195	22187800	22187195	-1	ENSDARG00000109861	crygm2d17	crystallin, gamma M2d17 [Source:ZFIN;Acc:ZDB-GENE-070720-9]
zmp_ph184	9	22204778	22205400	22204778	-1	ENSDARG00000069801	crygm2d12	crystallin, gamma M2d12 [Source:ZFIN;Acc:ZDB-GENE-070822-19]
zmp_ph184	9	22212352	22212700	22212352	-1	ENSDARG00000091148	crygm2d20	crystallin, gamma M2d20 [Source:ZFIN;Acc:ZDB-GENE-070424-32]
zmp_ph184	9	22212801	22213100	22212352	-1	ENSDARG00000091148	crygm2d20	crystallin, gamma M2d20 [Source:ZFIN;Acc:ZDB-GENE-070424-32]
zmp_ph184	9	22231976	22232700	22231976	-1	ENSDARG00000069792	crygm2d5	crystallin, gamma M2d5 [Source:ZFIN;Acc:ZDB-GENE-060918-4]
zmp_ph184	9	22239036	22239800	22239122,22239036	-1	ENSDARG00000115701	crygm2d9	crystallin, gamma M2d9 [Source:ZFIN;Acc:ZDB-GENE-081105-81]
zmp_ph184	9	22244640	22245300	22244640	-1	ENSDARG00000087164	crygm2d4	crystallin, gamma M2d4 [Source:ZFIN;Acc:ZDB-GENE-060918-3]
zmp_ph184	9	22280690	22281400	22280690	-1	ENSDARG00000088823	crygm2d3	crystallin, gamma M2d3 [Source:ZFIN;Acc:ZDB-GENE-060918-2]
zmp_ph184	9	22298409	22299200	22298480	-1	ENSDARG00000086658	crygm2d21	crystallin, gamma M2d21 [Source:ZFIN;Acc:ZDB-GENE-081105-133]
zmp_ph184	9	22309923	22310700	22309981,22309986	-1	ENSDARG00000087765	crygm2d10	crystallin, gamma M2d10 [Source:ZFIN;Acc:ZDB-GENE-071004-96]
zmp_ph184	9	22317603	22318300	22317603	-1	ENSDARG00000086917	crygm2d2	crystallin, gamma M2d2 [Source:ZFIN;Acc:ZDB-GENE-060918-1]
zmp_ph184	9	22338656	22339300	22338656	-1	ENSDARG00000087324	crygm2d1	crystallin, gamma M2d1 [Source:ZFIN;Acc:ZDB-GENE-050522-395]
zmp_ph184	9	22351001	22351300	22350939	-1	ENSDARG00000041179	crygm5	crystallin, gamma M5 [Source:ZFIN;Acc:ZDB-GENE-041024-6]
zmp_ph184	9	265991	266500	265991	-1	ENSDARG00000098936	kif5aa	kinesin family member 5A, a [Source:ZFIN;Acc:ZDB-GENE-070912-141]
zmp_ph184	9	32556301	32556600	32556275	-1	ENSDARG00000061885	satb2	SATB homeobox 2 [Source:ZFIN;Acc:ZDB-GENE-070912-212]
zmp_ph184	9	3666428	3666900	3666398	-1	ENSDARG00000076571	sp5a	Sp5 transcription factor a [Source:ZFIN;Acc:ZDB-GENE-030430-2]
zmp_ph184	9	44291723	44292400	44291723	-1	ENSDARG00000019566	neurod1	neuronal differentiation 1 [Source:ZFIN;Acc:ZDB-GENE-990415-172]
zmp_ph184	9	55353901	55354100	55354117	1	ENSDARG00000077761	nlgn4b	neuroligin 4b [Source:ZFIN;Acc:ZDB-GENE-100309-1]
zmp_ph184	9	7515861	7516200	7515866,7515861	-1	ENSDARG00000058656	desma	desmin a [Source:ZFIN;Acc:ZDB-GENE-980526-221]
zmp_ph204	9	11554362	11554600	11554362,11554413	-1	ENSDARG00000041925	cryba2b	crystallin, beta A2b [Source:ZFIN;Acc:ZDB-GENE-040718-324]
zmp_ph204	9	22091163	22091500	22091163	-1	ENSDARG00000057460	crygm2d13	crystallin, gamma M2d13 [Source:ZFIN;Acc:ZDB-GENE-040718-105]
zmp_ph204	9	22098691	22099300	22098691	-1	ENSDARG00000069827	CR391987.1	-
zmp_ph204	9	22116606	22117300	22116606	-1	ENSDARG00000069826	crygm2d15	crystallin, gamma M2d15 [Source:ZFIN;Acc:ZDB-GENE-040718-322]
zmp_ph204	9	22121722	22122400	22121762,22121722	-1	ENSDARG00000073750	crygm2d9	crystallin, gamma M2d9 [Source:ZFIN;Acc:ZDB-GENE-081105-81]
zmp_ph204	9	22128508	22128900	22128508	-1	ENSDARG00000069817	crygm2d8	crystallin, gamma M2d8 [Source:ZFIN;Acc:ZDB-GENE-040718-321]
zmp_ph204	9	22134739	22135500	22134739	-1	ENSDARG00000116164	crygm2d8	crystallin, gamma M2d8 [Source:ZFIN;Acc:ZDB-GENE-040718-321]
zmp_ph204	9	22187195	22187800	22187195	-1	ENSDARG00000109861	crygm2d17	crystallin, gamma M2d17 [Source:ZFIN;Acc:ZDB-GENE-070720-9]
zmp_ph204	9	22204778	22205400	22204778	-1	ENSDARG00000069801	crygm2d12	crystallin, gamma M2d12 [Source:ZFIN;Acc:ZDB-GENE-070822-19]
zmp_ph204	9	22212352	22212700	22212352	-1	ENSDARG00000091148	crygm2d20	crystallin, gamma M2d20 [Source:ZFIN;Acc:ZDB-GENE-070424-32]
zmp_ph204	9	22231976	22232700	22231976	-1	ENSDARG00000069792	crygm2d5	crystallin, gamma M2d5 [Source:ZFIN;Acc:ZDB-GENE-060918-4]
zmp_ph204	9	22239038	22239800	22239122,22239038	-1	ENSDARG00000115701	crygm2d9	crystallin, gamma M2d9 [Source:ZFIN;Acc:ZDB-GENE-081105-81]
zmp_ph204	9	22317603	22318300	22317603	-1	ENSDARG00000086917	crygm2d2	crystallin, gamma M2d2 [Source:ZFIN;Acc:ZDB-GENE-060918-1]
zmp_ph204	9	23842949	23843100	23842949	-1	ENSDARG00000057108	serpine3	serpin peptidase inhibitor, clade E (nexin, plasminogen activator inhibitor type 1), member 3 [Source:ZFIN;Acc:ZDB-GENE-050309-223]
zmp_ph204	9	44291723	44292500	44291723,44292019	-1	ENSDARG00000019566	neurod1	neuronal differentiation 1 [Source:ZFIN;Acc:ZDB-GENE-990415-172]
zmp_ph205	9	11554362	11554600	11554362,11554405	-1	ENSDARG00000041925	cryba2b	crystallin, beta A2b [Source:ZFIN;Acc:ZDB-GENE-040718-324]
zmp_ph205	9	11555301	11555500	11554362	-1	ENSDARG00000041925	cryba2b	crystallin, beta A2b [Source:ZFIN;Acc:ZDB-GENE-040718-324]
zmp_ph205	9	11557701	11557800	11554362	-1	ENSDARG00000041925	cryba2b	crystallin, beta A2b [Source:ZFIN;Acc:ZDB-GENE-040718-324]
zmp_ph205	9	12648706	12649000	12648706	-1	ENSDARG00000035993	sumo3b	small ubiquitin-like modifier 3b [Source:ZFIN;Acc:ZDB-GENE-040718-426]
zmp_ph205	9	14112599	14113000	14112480	-1	ENSDARG00000078935	ttll4	tubulin tyrosine ligase-like family, member 4 [Source:ZFIN;Acc:ZDB-GENE-070912-313]
zmp_ph205	9	15643801	15644000	15643783	-1	ENSDARG00000093038	CR513782.2	-
zmp_ph205	9	15650501	15650700	15650487	-1	ENSDARG00000093038	CR513782.2	-
zmp_ph205	9	18908971	18909300	18908979,18908971	-1	ENSDARG00000092033	si:dkey-239h2.3	si:dkey-239h2.3 [Source:ZFIN;Acc:ZDB-GENE-081104-383]
zmp_ph205	9	21411101	21411400	21411406	1	ENSDARG00000021889	gja3	gap junction protein, alpha 3 [Source:ZFIN;Acc:ZDB-GENE-031217-3]
zmp_ph205	9	21831301	21831585	21831577,21831585	1	ENSDARG00000069846	zgc:162944	zgc:162944 [Source:ZFIN;Acc:ZDB-GENE-070424-75]
zmp_ph205	9	21929933	21930100	21929933	-1	ENSDARG00000004930	lmo7a	LIM domain 7a [Source:ZFIN;Acc:ZDB-GENE-030219-74]
zmp_ph205	9	22004501	22004834	22004834	1	ENSDARG00000093318	si:dkey-57a22.15	si:dkey-57a22.15 [Source:ZFIN;Acc:ZDB-GENE-081104-427]
zmp_ph205	9	22018101	22018200	22018301	1	ENSDARG00000040738	zgc:153846	zgc:153846 [Source:ZFIN;Acc:ZDB-GENE-060929-898]
zmp_ph205	9	22022201	22022300	22022109	-1	ENSDARG00000117097	crygm2c	crystallin, gamma M2c [Source:ZFIN;Acc:ZDB-GENE-050516-11]
zmp_ph205	9	22068419	22068700	22068419	-1	ENSDARG00000115234	crygm2b	crystallin, gamma M2b [Source:ZFIN;Acc:ZDB-GENE-050516-10]
zmp_ph205	9	22080701	22080900	22080914	1	ENSDARG00000044875	crygm2e	crystallin, gamma M2e [Source:ZFIN;Acc:ZDB-GENE-081105-116]
zmp_ph205	9	22091163	22091500	22091163	-1	ENSDARG00000057460	crygm2d13	crystallin, gamma M2d13 [Source:ZFIN;Acc:ZDB-GENE-040718-105]
zmp_ph205	9	22091601	22091900	22091163,22091158	-1	ENSDARG00000057460	crygm2d13	crystallin, gamma M2d13 [Source:ZFIN;Acc:ZDB-GENE-040718-105]
zmp_ph205	9	22098691	22099400	22098691	-1	ENSDARG00000069827	CR391987.1	-
zmp_ph205	9	22116606	22117300	22116606	-1	ENSDARG00000069826	crygm2d15	crystallin, gamma M2d15 [Source:ZFIN;Acc:ZDB-GENE-040718-322]
zmp_ph205	9	22121722	22122400	22121762,22121722	-1	ENSDARG00000073750	crygm2d9	crystallin, gamma M2d9 [Source:ZFIN;Acc:ZDB-GENE-081105-81]
zmp_ph205	9	22128508	22128900	22128508	-1	ENSDARG00000069817	crygm2d8	crystallin, gamma M2d8 [Source:ZFIN;Acc:ZDB-GENE-040718-321]
zmp_ph205	9	22129301	22129600	22128508,22128514	-1	ENSDARG00000069817	crygm2d8	crystallin, gamma M2d8 [Source:ZFIN;Acc:ZDB-GENE-040718-321]
zmp_ph205	9	22134739	22135500	22134739	-1	ENSDARG00000116164	crygm2d8	crystallin, gamma M2d8 [Source:ZFIN;Acc:ZDB-GENE-040718-321]
zmp_ph205	9	22146469	22146900	22146542,22146469,22146489	-1	ENSDARG00000087301	crygm2d14	crystallin, gamma M2d14 [Source:ZFIN;Acc:ZDB-GENE-070822-20]
zmp_ph205	9	22147001	22147300	22146542	-1	ENSDARG00000087301	crygm2d14	crystallin, gamma M2d14 [Source:ZFIN;Acc:ZDB-GENE-070822-20]
zmp_ph205	9	22157473	22158200	22157473	-1	ENSDARG00000076790	crygm2d16	crystallin, gamma M2d16 [Source:ZFIN;Acc:ZDB-GENE-071004-53]
zmp_ph205	9	22181425	22181800	22181475,22181425	-1	ENSDARG00000073874	crygm2d6	crystallin, gamma M2d6 [Source:ZFIN;Acc:ZDB-GENE-040625-145]
zmp_ph205	9	22182001	22182200	22181475	-1	ENSDARG00000073874	crygm2d6	crystallin, gamma M2d6 [Source:ZFIN;Acc:ZDB-GENE-040625-145]
zmp_ph205	9	22187195	22187900	22187195	-1	ENSDARG00000109861	crygm2d17	crystallin, gamma M2d17 [Source:ZFIN;Acc:ZDB-GENE-070720-9]
zmp_ph205	9	22204778	22205400	22204778	-1	ENSDARG00000069801	crygm2d12	crystallin, gamma M2d12 [Source:ZFIN;Acc:ZDB-GENE-070822-19]
zmp_ph205	9	22212352	22212700	22212352	-1	ENSDARG00000091148	crygm2d20	crystallin, gamma M2d20 [Source:ZFIN;Acc:ZDB-GENE-070424-32]
zmp_ph205	9	22212801	22213000	22212352	-1	ENSDARG00000091148	crygm2d20	crystallin, gamma M2d20 [Source:ZFIN;Acc:ZDB-GENE-070424-32]
zmp_ph205	9	22231976	22232700	22231976	-1	ENSDARG00000069792	crygm2d5	crystallin, gamma M2d5 [Source:ZFIN;Acc:ZDB-GENE-060918-4]
zmp_ph205	9	22239038	22239800	22239122,22239038	-1	ENSDARG00000115701	crygm2d9	crystallin, gamma M2d9 [Source:ZFIN;Acc:ZDB-GENE-081105-81]
zmp_ph205	9	22244640	22245300	22244640	-1	ENSDARG00000087164	crygm2d4	crystallin, gamma M2d4 [Source:ZFIN;Acc:ZDB-GENE-060918-3]
zmp_ph205	9	22280691	22281400	22280691	-1	ENSDARG00000088823	crygm2d3	crystallin, gamma M2d3 [Source:ZFIN;Acc:ZDB-GENE-060918-2]
zmp_ph205	9	22298409	22299200	22298480	-1	ENSDARG00000086658	crygm2d21	crystallin, gamma M2d21 [Source:ZFIN;Acc:ZDB-GENE-081105-133]
zmp_ph205	9	22309923	22310700	22309981,22309986	-1	ENSDARG00000087765	crygm2d10	crystallin, gamma M2d10 [Source:ZFIN;Acc:ZDB-GENE-071004-96]
zmp_ph205	9	22317603	22318300	22317603	-1	ENSDARG00000086917	crygm2d2	crystallin, gamma M2d2 [Source:ZFIN;Acc:ZDB-GENE-060918-1]
zmp_ph205	9	22338656	22339400	22338656	-1	ENSDARG00000087324	crygm2d1	crystallin, gamma M2d1 [Source:ZFIN;Acc:ZDB-GENE-050522-395]
zmp_ph205	9	22344601	22344900	22344597	-1	ENSDARG00000078134	crygm2f	crystallin, gamma M2f [Source:ZFIN;Acc:ZDB-GENE-080220-17]
zmp_ph205	9	22351001	22351300	22350939	-1	ENSDARG00000041179	crygm5	crystallin, gamma M5 [Source:ZFIN;Acc:ZDB-GENE-041024-6]
zmp_ph205	9	23007601	23007938	23007938	1	ENSDARG00000010432	eaf2	ELL associated factor 2 [Source:ZFIN;Acc:ZDB-GENE-040625-179]
zmp_ph205	9	239401	239700	239740	1	ENSDARG00000103651	map3k12	mitogen-activated protein kinase kinase kinase 12 [Source:ZFIN;Acc:ZDB-GENE-040426-2436]
zmp_ph205	9	28268028	28268500	28268101	-1	ENSDARG00000093420	creb1b	cAMP responsive element binding protein 1b [Source:ZFIN;Acc:ZDB-GENE-050417-355]
zmp_ph205	9	2879801	2880000	2879765	-1	ENSDARG00000077620	cdca7a	cell division cycle associated 7a [Source:ZFIN;Acc:ZDB-GENE-050417-29]
zmp_ph205	9	32287024	32287600	32287031,32287024,32286608	-1	ENSDARG00000056160	hspd1	heat shock 60 protein 1 [Source:ZFIN;Acc:ZDB-GENE-021206-1]
zmp_ph205	9	32841001	32841300	32840926	-1	ENSDARG00000012609	hpx	hemopexin [Source:ZFIN;Acc:ZDB-GENE-030131-5773]
zmp_ph205	9	33061601	33061800	33061563	-1	ENSDARG00000069381	si:ch211-125e6.5	si:ch211-125e6.5 [Source:ZFIN;Acc:ZDB-GENE-070912-39]
zmp_ph205	9	42132401	42133078	42133110	1	ENSDARG00000054378	pcbp3	poly(rC) binding protein 3 [Source:ZFIN;Acc:ZDB-GENE-050522-157]
zmp_ph205	9	6372154	6372500	6372154	-1	ENSDARG00000056087	ecrg4a	esophageal cancer related gene 4a [Source:ZFIN;Acc:ZDB-GENE-050417-189]
zmp_ph205	9	7515865	7516200	7515865	-1	ENSDARG00000058656	desma	desmin a [Source:ZFIN;Acc:ZDB-GENE-980526-221]
zmp_ph205	9	8432617	8433000	8432584	-1	ENSDARG00000075282	irs2b	insulin receptor substrate 2b [Source:ZFIN;Acc:ZDB-GENE-081104-462]
zmp_ph205	9	9577744	9578400	9577744,9577749	-1	ENSDARG00000017803	gsk3b	glycogen synthase kinase 3 beta [Source:ZFIN;Acc:ZDB-GENE-990714-4]
zmp_ph25	9	11554362	11554700	11554362,11554405	-1	ENSDARG00000041925	cryba2b	crystallin, beta A2b [Source:ZFIN;Acc:ZDB-GENE-040718-324]
zmp_ph25	9	13352310	13353000	13352310	-1	ENSDARG00000060004	fzd7a	frizzled class receptor 7a [Source:ZFIN;Acc:ZDB-GENE-990415-223]
zmp_ph25	9	17089448	17089900	17089399	-1	ENSDARG00000001220	mycbp2	MYC binding protein 2 [Source:ZFIN;Acc:ZDB-GENE-030616-132]
zmp_ph25	9	22091157	22091500	22091157	-1	ENSDARG00000057460	crygm2d13	crystallin, gamma M2d13 [Source:ZFIN;Acc:ZDB-GENE-040718-105]
zmp_ph25	9	22098690	22099300	22098690	-1	ENSDARG00000069827	CR391987.1	-
zmp_ph25	9	22116606	22117400	22116606	-1	ENSDARG00000069826	crygm2d15	crystallin, gamma M2d15 [Source:ZFIN;Acc:ZDB-GENE-040718-322]
zmp_ph25	9	22121722	22122400	22121756,22121722	-1	ENSDARG00000073750	crygm2d9	crystallin, gamma M2d9 [Source:ZFIN;Acc:ZDB-GENE-081105-81]
zmp_ph25	9	22128508	22128900	22128508	-1	ENSDARG00000069817	crygm2d8	crystallin, gamma M2d8 [Source:ZFIN;Acc:ZDB-GENE-040718-321]
zmp_ph25	9	22134733	22135600	22134733	-1	ENSDARG00000116164	crygm2d8	crystallin, gamma M2d8 [Source:ZFIN;Acc:ZDB-GENE-040718-321]
zmp_ph25	9	22146469	22146900	22146542,22146489,22146469	-1	ENSDARG00000087301	crygm2d14	crystallin, gamma M2d14 [Source:ZFIN;Acc:ZDB-GENE-070822-20]
zmp_ph25	9	22157473	22158100	22157473	-1	ENSDARG00000076790	crygm2d16	crystallin, gamma M2d16 [Source:ZFIN;Acc:ZDB-GENE-071004-53]
zmp_ph25	9	22181475	22181800	22181475	-1	ENSDARG00000073874	crygm2d6	crystallin, gamma M2d6 [Source:ZFIN;Acc:ZDB-GENE-040625-145]
zmp_ph25	9	22187195	22187900	22187195	-1	ENSDARG00000109861	crygm2d17	crystallin, gamma M2d17 [Source:ZFIN;Acc:ZDB-GENE-070720-9]
zmp_ph25	9	22204779	22205500	22204779	-1	ENSDARG00000069801	crygm2d12	crystallin, gamma M2d12 [Source:ZFIN;Acc:ZDB-GENE-070822-19]
zmp_ph25	9	22212352	22212700	22212352	-1	ENSDARG00000091148	crygm2d20	crystallin, gamma M2d20 [Source:ZFIN;Acc:ZDB-GENE-070424-32]
zmp_ph25	9	22231976	22232700	22231976	-1	ENSDARG00000069792	crygm2d5	crystallin, gamma M2d5 [Source:ZFIN;Acc:ZDB-GENE-060918-4]
zmp_ph25	9	22239038	22239900	22239121,22239038	-1	ENSDARG00000115701	crygm2d9	crystallin, gamma M2d9 [Source:ZFIN;Acc:ZDB-GENE-081105-81]
zmp_ph25	9	22244640	22245400	22244640	-1	ENSDARG00000087164	crygm2d4	crystallin, gamma M2d4 [Source:ZFIN;Acc:ZDB-GENE-060918-3]
zmp_ph25	9	22280690	22281400	22280690	-1	ENSDARG00000088823	crygm2d3	crystallin, gamma M2d3 [Source:ZFIN;Acc:ZDB-GENE-060918-2]
zmp_ph25	9	22298409	22299200	22298483	-1	ENSDARG00000086658	crygm2d21	crystallin, gamma M2d21 [Source:ZFIN;Acc:ZDB-GENE-081105-133]
zmp_ph25	9	22309923	22310800	22309981	-1	ENSDARG00000087765	crygm2d10	crystallin, gamma M2d10 [Source:ZFIN;Acc:ZDB-GENE-071004-96]
zmp_ph25	9	22317604	22318400	22317604	-1	ENSDARG00000086917	crygm2d2	crystallin, gamma M2d2 [Source:ZFIN;Acc:ZDB-GENE-060918-1]
zmp_ph25	9	22338656	22339300	22338656	-1	ENSDARG00000087324	crygm2d1	crystallin, gamma M2d1 [Source:ZFIN;Acc:ZDB-GENE-050522-395]
zmp_ph25	9	22344701	22344900	22344597	-1	ENSDARG00000078134	crygm2f	crystallin, gamma M2f [Source:ZFIN;Acc:ZDB-GENE-080220-17]
zmp_ph25	9	30245634	30246000	30245639,30245634,30245644	-1	ENSDARG00000092870	BX936337.1	-
zmp_ph25	9	3231101	3231464	3231609	1	ENSDARG00000078386	dync1i2a	dynein, cytoplasmic 1, intermediate chain 2a [Source:ZFIN;Acc:ZDB-GENE-060929-1086]
zmp_ph25	9	32641034	32641900	32641044,32641052,32641034	-1	ENSDARG00000015088	dnajb11	DnaJ (Hsp40) homolog, subfamily B, member 11 [Source:ZFIN;Acc:ZDB-GENE-031113-9]
zmp_ph25	9	37233601	37233941	37234011	1	ENSDARG00000080918	RF00001	-
zmp_ph25	9	42132401	42133110	42133110	1	ENSDARG00000054378	pcbp3	poly(rC) binding protein 3 [Source:ZFIN;Acc:ZDB-GENE-050522-157]
zmp_ph25	9	42732996	42733900	42732996	-1	ENSDARG00000000563	ttn.1	titin, tandem duplicate 1 [Source:ZFIN;Acc:ZDB-GENE-030616-413]
zmp_ph25	9	42894850	42895600	42894850	-1	ENSDARG00000028213	ttn.2	titin, tandem duplicate 2 [Source:ZFIN;Acc:ZDB-GENE-030113-2]
zmp_ph25	9	47434899	47435300	47434899	-1	ENSDARG00000020845	tns1b	tensin 1b [Source:ZFIN;Acc:ZDB-GENE-030131-6933]
zmp_ph25	9	51271401	51271597	51271597	1	ENSDARG00000040907	gcgb	glucagon b [Source:ZFIN;Acc:ZDB-GENE-040712-2]
zmp_ph25	9	52378604	52378900	52378484,52378604	-1	ENSDARG00000086842	dap1b	death associated protein 1b [Source:ZFIN;Acc:ZDB-GENE-000511-4]
zmp_ph25	9	52401901	52402374	52402258	1	ENSDARG00000109678	dap1b	death associated protein 1b [Source:ZFIN;Acc:ZDB-GENE-000511-4]
zmp_ph25	9	56226200	56226400	56226200	-1	ENSDARG00000053365	rpl31	ribosomal protein L31 [Source:ZFIN;Acc:ZDB-GENE-060331-121]
zmp_ph25	9	7515866	7516300	7515866	-1	ENSDARG00000058656	desma	desmin a [Source:ZFIN;Acc:ZDB-GENE-980526-221]
zmp_ph44	9	11595996	11596600	11595996	-1	ENSDARG00000006314	itgav	integrin, alpha V [Source:ZFIN;Acc:ZDB-GENE-060616-382]
zmp_ph44	9	13728701	13728900	13728932,13728926	1	ENSDARG00000041735	tmem237a	transmembrane protein 237a [Source:ZFIN;Acc:ZDB-GENE-070402-3]
zmp_ph44	9	22091157	22091500	22091157	-1	ENSDARG00000057460	crygm2d13	crystallin, gamma M2d13 [Source:ZFIN;Acc:ZDB-GENE-040718-105]
zmp_ph44	9	22116606	22117200	22116606	-1	ENSDARG00000069826	crygm2d15	crystallin, gamma M2d15 [Source:ZFIN;Acc:ZDB-GENE-040718-322]
zmp_ph44	9	22121722	22122300	22121762,22121722	-1	ENSDARG00000073750	crygm2d9	crystallin, gamma M2d9 [Source:ZFIN;Acc:ZDB-GENE-081105-81]
zmp_ph44	9	22128508	22128900	22128508	-1	ENSDARG00000069817	crygm2d8	crystallin, gamma M2d8 [Source:ZFIN;Acc:ZDB-GENE-040718-321]
zmp_ph44	9	22134739	22135500	22134739	-1	ENSDARG00000116164	crygm2d8	crystallin, gamma M2d8 [Source:ZFIN;Acc:ZDB-GENE-040718-321]
zmp_ph44	9	22146469	22146900	22146542,22146499,22146489,22146469	-1	ENSDARG00000087301	crygm2d14	crystallin, gamma M2d14 [Source:ZFIN;Acc:ZDB-GENE-070822-20]
zmp_ph44	9	22157473	22158100	22157473	-1	ENSDARG00000076790	crygm2d16	crystallin, gamma M2d16 [Source:ZFIN;Acc:ZDB-GENE-071004-53]
zmp_ph44	9	22181423	22181800	22181475,22181423	-1	ENSDARG00000073874	crygm2d6	crystallin, gamma M2d6 [Source:ZFIN;Acc:ZDB-GENE-040625-145]
zmp_ph44	9	22187195	22187800	22187195	-1	ENSDARG00000109861	crygm2d17	crystallin, gamma M2d17 [Source:ZFIN;Acc:ZDB-GENE-070720-9]
zmp_ph44	9	22231976	22232600	22231976	-1	ENSDARG00000069792	crygm2d5	crystallin, gamma M2d5 [Source:ZFIN;Acc:ZDB-GENE-060918-4]
zmp_ph44	9	22239038	22239800	22239121,22239038	-1	ENSDARG00000115701	crygm2d9	crystallin, gamma M2d9 [Source:ZFIN;Acc:ZDB-GENE-081105-81]
zmp_ph44	9	22244640	22245300	22244640	-1	ENSDARG00000087164	crygm2d4	crystallin, gamma M2d4 [Source:ZFIN;Acc:ZDB-GENE-060918-3]
zmp_ph44	9	22280690	22281300	22280690	-1	ENSDARG00000088823	crygm2d3	crystallin, gamma M2d3 [Source:ZFIN;Acc:ZDB-GENE-060918-2]
zmp_ph44	9	22317603	22318300	22317603	-1	ENSDARG00000086917	crygm2d2	crystallin, gamma M2d2 [Source:ZFIN;Acc:ZDB-GENE-060918-1]
zmp_ph44	9	22338656	22339300	22338656	-1	ENSDARG00000087324	crygm2d1	crystallin, gamma M2d1 [Source:ZFIN;Acc:ZDB-GENE-050522-395]
zmp_ph44	9	22805139	22805900	22805139	-1	ENSDARG00000032630	neb	nebulin [Source:ZFIN;Acc:ZDB-GENE-041111-216]
zmp_ph44	9	24214260	24215000	24214660,24214671	-1	ENSDARG00000004692	nabp1a	nucleic acid binding protein 1a [Source:ZFIN;Acc:ZDB-GENE-041212-71]
zmp_ph44	9	25837301	25837749	25837749	1	ENSDARG00000062338	zeb2a	zinc finger E-box binding homeobox 2a [Source:ZFIN;Acc:ZDB-GENE-070912-553]
zmp_ph44	9	32287024	32287700	32287031,32287024	-1	ENSDARG00000056160	hspd1	heat shock 60 protein 1 [Source:ZFIN;Acc:ZDB-GENE-021206-1]
zmp_ph44	9	38994233	38994700	38994233,38994238	-1	ENSDARG00000014196	myl1	myosin, light chain 1, alkali; skeletal, fast [Source:ZFIN;Acc:ZDB-GENE-030131-8109]
zmp_ph44	9	42732996	42733500	42732996	-1	ENSDARG00000000563	ttn.1	titin, tandem duplicate 1 [Source:ZFIN;Acc:ZDB-GENE-030616-413]
zmp_ph44	9	42894849	42895400	42894849	-1	ENSDARG00000028213	ttn.2	titin, tandem duplicate 2 [Source:ZFIN;Acc:ZDB-GENE-030113-2]
zmp_ph44	9	44291723	44292400	44291723,44291728,44292004,44292019	-1	ENSDARG00000019566	neurod1	neuronal differentiation 1 [Source:ZFIN;Acc:ZDB-GENE-990415-172]
zmp_ph44	9	54679301	54679572	54679572	1	ENSDARG00000045958	egfl6	EGF-like-domain, multiple 6 [Source:ZFIN;Acc:ZDB-GENE-040718-157]
zmp_ph87	9	12445101	12445300	12444963	-1	ENSDARG00000070029	ehhadh	enoyl-CoA, hydratase/3-hydroxyacyl CoA dehydrogenase [Source:ZFIN;Acc:ZDB-GENE-040426-2581]
zmp_ph87	9	18720569	18720900	18720569	-1	ENSDARG00000038306	tsc22d1	TSC22 domain family, member 1 [Source:ZFIN;Acc:ZDB-GENE-030131-7785]
zmp_ph87	9	22017801	22018300	22018301	1	ENSDARG00000040738	zgc:153846	zgc:153846 [Source:ZFIN;Acc:ZDB-GENE-060929-898]
zmp_ph87	9	22022106	22022700	22022106	-1	ENSDARG00000117097	crygm2c	crystallin, gamma M2c [Source:ZFIN;Acc:ZDB-GENE-050516-11]
zmp_ph87	9	22091149	22091500	22091157,22091149	-1	ENSDARG00000057460	crygm2d13	crystallin, gamma M2d13 [Source:ZFIN;Acc:ZDB-GENE-040718-105]
zmp_ph87	9	22091601	22092000	22091163,22091149	-1	ENSDARG00000057460	crygm2d13	crystallin, gamma M2d13 [Source:ZFIN;Acc:ZDB-GENE-040718-105]
zmp_ph87	9	22098690	22099400	22098690	-1	ENSDARG00000069827	CR391987.1	-
zmp_ph87	9	22116606	22117400	22116606	-1	ENSDARG00000069826	crygm2d15	crystallin, gamma M2d15 [Source:ZFIN;Acc:ZDB-GENE-040718-322]
zmp_ph87	9	22121762	22122500	22121762	-1	ENSDARG00000073750	crygm2d9	crystallin, gamma M2d9 [Source:ZFIN;Acc:ZDB-GENE-081105-81]
zmp_ph87	9	22128508	22128900	22128508	-1	ENSDARG00000069817	crygm2d8	crystallin, gamma M2d8 [Source:ZFIN;Acc:ZDB-GENE-040718-321]
zmp_ph87	9	22129301	22129700	22128508	-1	ENSDARG00000069817	crygm2d8	crystallin, gamma M2d8 [Source:ZFIN;Acc:ZDB-GENE-040718-321]
zmp_ph87	9	22134733	22135600	22134733	-1	ENSDARG00000116164	crygm2d8	crystallin, gamma M2d8 [Source:ZFIN;Acc:ZDB-GENE-040718-321]
zmp_ph87	9	22146542	22146900	22146542,22146489,22146469	-1	ENSDARG00000087301	crygm2d14	crystallin, gamma M2d14 [Source:ZFIN;Acc:ZDB-GENE-070822-20]
zmp_ph87	9	22147001	22147300	22146542,22146489	-1	ENSDARG00000087301	crygm2d14	crystallin, gamma M2d14 [Source:ZFIN;Acc:ZDB-GENE-070822-20]
zmp_ph87	9	22157473	22158200	22157473	-1	ENSDARG00000076790	crygm2d16	crystallin, gamma M2d16 [Source:ZFIN;Acc:ZDB-GENE-071004-53]
zmp_ph87	9	22181475	22181800	22181475	-1	ENSDARG00000073874	crygm2d6	crystallin, gamma M2d6 [Source:ZFIN;Acc:ZDB-GENE-040625-145]
zmp_ph87	9	22181901	22182300	22181475	-1	ENSDARG00000073874	crygm2d6	crystallin, gamma M2d6 [Source:ZFIN;Acc:ZDB-GENE-040625-145]
zmp_ph87	9	22187195	22188000	22187195	-1	ENSDARG00000109861	crygm2d17	crystallin, gamma M2d17 [Source:ZFIN;Acc:ZDB-GENE-070720-9]
zmp_ph87	9	22204778	22205500	22204778	-1	ENSDARG00000069801	crygm2d12	crystallin, gamma M2d12 [Source:ZFIN;Acc:ZDB-GENE-070822-19]
zmp_ph87	9	22212352	22212700	22212352	-1	ENSDARG00000091148	crygm2d20	crystallin, gamma M2d20 [Source:ZFIN;Acc:ZDB-GENE-070424-32]
zmp_ph87	9	22212801	22213200	22212352	-1	ENSDARG00000091148	crygm2d20	crystallin, gamma M2d20 [Source:ZFIN;Acc:ZDB-GENE-070424-32]
zmp_ph87	9	22231976	22232700	22231976	-1	ENSDARG00000069792	crygm2d5	crystallin, gamma M2d5 [Source:ZFIN;Acc:ZDB-GENE-060918-4]
zmp_ph87	9	22239121	22239900	22239121,22239038	-1	ENSDARG00000115701	crygm2d9	crystallin, gamma M2d9 [Source:ZFIN;Acc:ZDB-GENE-081105-81]
zmp_ph87	9	22244640	22245400	22244640	-1	ENSDARG00000087164	crygm2d4	crystallin, gamma M2d4 [Source:ZFIN;Acc:ZDB-GENE-060918-3]
zmp_ph87	9	22280690	22281500	22280690	-1	ENSDARG00000088823	crygm2d3	crystallin, gamma M2d3 [Source:ZFIN;Acc:ZDB-GENE-060918-2]
zmp_ph87	9	22298409	22299200	22298483	-1	ENSDARG00000086658	crygm2d21	crystallin, gamma M2d21 [Source:ZFIN;Acc:ZDB-GENE-081105-133]
zmp_ph87	9	22309923	22310800	22309981,22309986	-1	ENSDARG00000087765	crygm2d10	crystallin, gamma M2d10 [Source:ZFIN;Acc:ZDB-GENE-071004-96]
zmp_ph87	9	22314501	22314800	22314433	-1	ENSDARG00000086917	crygm2d2	crystallin, gamma M2d2 [Source:ZFIN;Acc:ZDB-GENE-060918-1]
zmp_ph87	9	22317603	22318400	22317603	-1	ENSDARG00000086917	crygm2d2	crystallin, gamma M2d2 [Source:ZFIN;Acc:ZDB-GENE-060918-1]
zmp_ph87	9	22344601	22344900	22344597	-1	ENSDARG00000078134	crygm2f	crystallin, gamma M2f [Source:ZFIN;Acc:ZDB-GENE-080220-17]
zmp_ph87	9	46212703	46213200	46212668	-1	ENSDARG00000060671	lct	lactase [Source:ZFIN;Acc:ZDB-GENE-081104-434]
zmp_ph87	9	48674801	48675100	48674784	-1	ENSDARG00000017882	rdh1	retinol dehydrogenase 1 [Source:ZFIN;Acc:ZDB-GENE-030912-15]
zmp_ph87	9	48862103	48862500	48862188	-1	ENSDARG00000053583	cers6	ceramide synthase 6 [Source:ZFIN;Acc:ZDB-GENE-070522-1]
zmp_ph87	9	54165301	54165500	54165586	1	ENSDARG00000104832	TLR8	toll like receptor 8 [Source:HGNC Symbol;Acc:HGNC:15632]
zmp_ph87	9	55353801	55354100	55354117	1	ENSDARG00000077761	nlgn4b	neuroligin 4b [Source:ZFIN;Acc:ZDB-GENE-100309-1]
zmp_ph87	9	7044101	7044300	7044363	1	ENSDARG00000063352	inpp4aa	inositol polyphosphate-4-phosphatase type I Aa [Source:ZFIN;Acc:ZDB-GENE-060312-5]
