## Supplemental Table 3 for "A red herring in zebrafish genetics: allele-specific gene expression can underlie altered transcript abundance in zebrafish mutants"

### Sheet: region-deseq2-summary
Region	Comparison	InRegion	SameChr	OtherChrs
1_11000001_12000000	AB_Tu_het_vs_AB_hom	0	7	3
1_23000001_25000000	AB_Tu_het_vs_AB_hom	0	0	0
1_23000001_25000000	AB_Tu_het_vs_Tu_hom	0	0	0
1_23000001_25000000	AB_hom_vs_Tu_hom	5	3	0
1_50000001_57000000	AB_Tu_het_vs_AB_hom	28	2	8
1_50000001_57000000	AB_Tu_het_vs_Tu_hom	19	0	0
1_50000001_57000000	AB_hom_vs_Tu_hom	48	3	1
2_30000001_31000000	AB_Tu_het_vs_AB_hom	3	16	0
2_30000001_31000000	AB_Tu_het_vs_Tu_hom	2	36	5
2_30000001_31000000	AB_hom_vs_Tu_hom	5	75	1
2_32000001_33000000	AB_Tu_het_vs_AB_hom	6	21	3
2_32000001_33000000	AB_Tu_het_vs_Tu_hom	6	40	5
2_32000001_33000000	AB_hom_vs_Tu_hom	10	80	1
2_38000001_46000000	AB_Tu_het_vs_AB_hom	29	7	2
2_38000001_46000000	AB_Tu_het_vs_Tu_hom	38	11	0
2_38000001_46000000	AB_hom_vs_Tu_hom	68	24	8
2_55000001_60000000	AB_Tu_het_vs_AB_hom	6	0	1
2_55000001_60000000	AB_Tu_het_vs_Tu_hom	8	0	0
2_55000001_60000000	AB_hom_vs_Tu_hom	13	2	0
3_7000001_13000000	AB_Tu_het_vs_AB_hom	1	0	1
3_7000001_13000000	AB_Tu_het_vs_Tu_hom	2	0	2
3_7000001_13000000	AB_hom_vs_Tu_hom	7	1	4
3_26000001_27000000	AB_hom_vs_Tu_hom	1	0	3
4_1_2000000	AB_Tu_het_vs_AB_hom	4	0	1
4_2000001_5000000	AB_Tu_het_vs_Tu_hom	4	0	2
4_69000001_70000000	AB_Tu_het_vs_Tu_hom	0	0	1
5_29000001_30000000	AB_Tu_het_vs_Tu_hom	6	15	2
5_31000001_37000000	AB_Tu_het_vs_Tu_hom	20	11	1
5_37000001_38000000	AB_Tu_het_vs_AB_hom	2	11	2
5_37000001_38000000	AB_Tu_het_vs_Tu_hom	1	3	0
5_37000001_38000000	AB_hom_vs_Tu_hom	3	22	3
5_44000001_53000000	AB_Tu_het_vs_AB_hom	11	2	0
5_44000001_53000000	AB_Tu_het_vs_Tu_hom	2	2	1
5_44000001_53000000	AB_hom_vs_Tu_hom	18	9	6
5_56000001_57000000	AB_Tu_het_vs_AB_hom	0	43	0
5_59000001_64000000	AB_Tu_het_vs_AB_hom	16	2	1
5_59000001_64000000	AB_Tu_het_vs_Tu_hom	11	0	0
5_59000001_64000000	AB_hom_vs_Tu_hom	26	8	1
6_9000001_10000000	AB_Tu_het_vs_Tu_hom	0	0	0
6_43000001_48000000	AB_Tu_het_vs_AB_hom	6	0	0
6_43000001_48000000	AB_Tu_het_vs_Tu_hom	3	1	0
6_43000001_48000000	AB_hom_vs_Tu_hom	10	5	0
7_1_2000000	AB_Tu_het_vs_AB_hom	10	11	3
7_7000001_11000000	AB_Tu_het_vs_AB_hom	16	5	3
7_74000001_75000000	AB_Tu_het_vs_AB_hom	2	0	0
8_2000001_3000000	AB_Tu_het_vs_Tu_hom	4	9	2
8_3000001_11000000	AB_Tu_het_vs_AB_hom	10	0	2
8_3000001_11000000	AB_Tu_het_vs_Tu_hom	7	0	3
8_3000001_11000000	AB_hom_vs_Tu_hom	21	2	5
8_49000001_53000000	AB_Tu_het_vs_AB_hom	7	0	0
9_2000001_5000000	AB_Tu_het_vs_Tu_hom	2	1	0
9_8000001_10000000	AB_Tu_het_vs_AB_hom	7	7	0
9_8000001_10000000	AB_Tu_het_vs_Tu_hom	4	9	0
9_8000001_10000000	AB_hom_vs_Tu_hom	10	40	0
9_41000001_47000000	AB_Tu_het_vs_AB_hom	3	4	0
9_41000001_47000000	AB_Tu_het_vs_Tu_hom	2	1	2
9_41000001_47000000	AB_hom_vs_Tu_hom	13	28	7
10_27000001_34000000	AB_Tu_het_vs_AB_hom	12	22	9
10_34000001_36000000	AB_Tu_het_vs_AB_hom	1	1	0
10_34000001_36000000	AB_Tu_het_vs_Tu_hom	3	5	2
10_34000001_36000000	AB_hom_vs_Tu_hom	6	13	16
10_40000001_42000000	AB_Tu_het_vs_AB_hom	4	1	1
10_40000001_42000000	AB_Tu_het_vs_Tu_hom	4	23	427
10_40000001_42000000	AB_hom_vs_Tu_hom	11	38	30
11_1_1000000	AB_Tu_het_vs_Tu_hom	12	0	19
11_6000001_14000000	AB_Tu_het_vs_AB_hom	9	0	0
11_6000001_14000000	AB_Tu_het_vs_Tu_hom	9	1	1
11_6000001_14000000	AB_hom_vs_Tu_hom	26	5	0
11_14000001_22000000	AB_Tu_het_vs_Tu_hom	14	3	3
12_9000001_10000000	AB_Tu_het_vs_AB_hom	4	67	5
12_29000001_33000000	AB_Tu_het_vs_AB_hom	6	67	4
12_44000001_48000000	AB_Tu_het_vs_AB_hom	13	41	5
13_1_3000000	AB_Tu_het_vs_AB_hom	5	0	3
13_1_3000000	AB_Tu_het_vs_Tu_hom	9	0	1
13_1_3000000	AB_hom_vs_Tu_hom	24	5	17
13_14000001_22000000	AB_Tu_het_vs_AB_hom	3	1	3
13_14000001_22000000	AB_Tu_het_vs_Tu_hom	11	9	29
13_14000001_22000000	AB_hom_vs_Tu_hom	16	13	22
13_22000001_37000000	AB_Tu_het_vs_Tu_hom	62	2	2
13_37000001_44000000	AB_Tu_het_vs_AB_hom	10	12	3
13_44000001_47000000	AB_Tu_het_vs_AB_hom	6	0	0
13_44000001_47000000	AB_Tu_het_vs_Tu_hom	6	0	3
13_44000001_47000000	AB_hom_vs_Tu_hom	15	9	4
13_47000001_49000000	AB_Tu_het_vs_Tu_hom	5	7	1
14_8000001_9000000	AB_Tu_het_vs_AB_hom	0	6	1
14_10000001_13000000	AB_Tu_het_vs_AB_hom	3	4	0
14_14000001_15000000	AB_Tu_het_vs_AB_hom	3	4	0
14_42000001_50000000	AB_Tu_het_vs_Tu_hom	22	0	1
15_1000001_2000000	AB_Tu_het_vs_AB_hom	5	8	11
15_3000001_6000000	AB_Tu_het_vs_Tu_hom	11	2	1
15_21000001_22000000	AB_hom_vs_Tu_hom	0	0	0
15_37000001_39000000	AB_Tu_het_vs_AB_hom	11	25	5
15_41000001_43000000	AB_Tu_het_vs_AB_hom	14	22	4
16_8000001_13000000	AB_Tu_het_vs_Tu_hom	23	10	13
16_22000001_24000000	AB_Tu_het_vs_AB_hom	10	82	7
16_24000001_36000000	AB_Tu_het_vs_AB_hom	43	7	10
16_24000001_36000000	AB_Tu_het_vs_Tu_hom	36	5	5
16_24000001_36000000	AB_hom_vs_Tu_hom	92	35	14
16_37000001_40000000	AB_Tu_het_vs_AB_hom	2	46	10
16_37000001_40000000	AB_Tu_het_vs_Tu_hom	1	29	5
16_37000001_40000000	AB_hom_vs_Tu_hom	9	115	12
16_40000001_44000000	AB_Tu_het_vs_AB_hom	21	68	8
16_49000001_55000000	AB_Tu_het_vs_AB_hom	10	67	8
17_7000001_8000000	AB_Tu_het_vs_AB_hom	1	0	0
17_8000001_26000000	AB_Tu_het_vs_Tu_hom	54	0	6
18_4000001_7000000	AB_Tu_het_vs_Tu_hom	10	28	3
18_7000001_19000000	AB_Tu_het_vs_AB_hom	25	1	3
18_7000001_19000000	AB_Tu_het_vs_Tu_hom	37	0	5
18_7000001_19000000	AB_hom_vs_Tu_hom	61	7	6
18_40000001_44000000	AB_Tu_het_vs_Tu_hom	2	7	0
18_44000001_46000000	AB_Tu_het_vs_AB_hom	4	0	0
18_44000001_46000000	AB_Tu_het_vs_Tu_hom	5	0	1
18_44000001_46000000	AB_hom_vs_Tu_hom	13	23	4
19_1_2000000	AB_Tu_het_vs_AB_hom	2	0	0
19_1_2000000	AB_Tu_het_vs_Tu_hom	3	0	0
19_1_2000000	AB_hom_vs_Tu_hom	19	1	0
19_33000001_39000000	AB_Tu_het_vs_Tu_hom	3	0	0
19_40000001_41000000	AB_Tu_het_vs_Tu_hom	0	2	0
19_43000001_48000000	AB_Tu_het_vs_AB_hom	10	16	2
20_42000001_48000000	AB_Tu_het_vs_AB_hom	7	1	0
20_42000001_48000000	AB_Tu_het_vs_Tu_hom	11	0	3
20_42000001_48000000	AB_hom_vs_Tu_hom	23	14	1
20_49000001_50000000	AB_Tu_het_vs_AB_hom	1	14	1
20_49000001_50000000	AB_Tu_het_vs_Tu_hom	0	0	0
20_49000001_50000000	AB_hom_vs_Tu_hom	1	11	1
20_52000001_54000000	AB_Tu_het_vs_AB_hom	4	0	1
20_52000001_54000000	AB_Tu_het_vs_Tu_hom	6	0	2
20_52000001_54000000	AB_hom_vs_Tu_hom	10	7	6
21_3000001_4000000	AB_Tu_het_vs_AB_hom	0	0	0
21_3000001_4000000	AB_Tu_het_vs_Tu_hom	0	0	0
21_3000001_4000000	AB_hom_vs_Tu_hom	0	0	1
22_1_3000000	AB_Tu_het_vs_AB_hom	20	32	2
22_1_3000000	AB_Tu_het_vs_Tu_hom	12	1	10
22_1_3000000	AB_hom_vs_Tu_hom	33	66	3
22_3000001_5000000	AB_Tu_het_vs_AB_hom	7	94	9
22_7000001_13000000	AB_Tu_het_vs_AB_hom	66	14	6
22_7000001_13000000	AB_Tu_het_vs_Tu_hom	62	2	12
22_7000001_13000000	AB_hom_vs_Tu_hom	109	32	17
22_14000001_16000000	AB_Tu_het_vs_Tu_hom	10	90	23
22_25000001_26000000	AB_Tu_het_vs_AB_hom	2	45	3
23_9000001_12000000	AB_Tu_het_vs_Tu_hom	3	0	1
23_40000001_43000000	AB_Tu_het_vs_Tu_hom	6	0	0
24_15000001_18000000	AB_Tu_het_vs_Tu_hom	5	8	3
24_20000001_22000000	AB_Tu_het_vs_Tu_hom	8	4	11
